# In vivo CRISPR screening identifies RNF20/40 as epigenetic regulators of cardiomyocyte maturation

**DOI:** 10.1101/808402

**Authors:** Nathan J. VanDusen, Julianna Y. Lee, Weiliang Gu, Isha Sethi, Yanjiang Zheng, Justin S. King, Ping-Zhu Zhou, Shengbao Suo, Yuxuan Guo, Qing Ma, Guo-Cheng Yuan, William T. Pu

## Abstract

Between birth and adulthood cardiomyocytes (CMs) undergo dramatic changes in size, ultrastructure, metabolism, and gene expression, in a process collectively referred to as CM maturation. The transcriptional network that coordinates CM maturation is poorly understood, creating a bottleneck for cardiac regenerative medicine. Forward genetic screens are a powerful, unbiased method to gain novel insights into transcriptional networks, yet this approach has rarely been used *in vivo* in mammals because of high resource demands. Here we utilized somatic mutagenesis to perform the first reported *in vivo* CRISPR genetic screen within a mammalian heart. We discovered and validated several novel transcriptional regulators of CM maturation. Among them were RNF20 and RNF40, which form a complex that monoubiquitinates H2B on lysine 120. Mechanistic studies indicated that this epigenetic mark controls dynamic changes in gene expression required for CM maturation. These insights into CM maturation will inform efforts in cardiac regenerative medicine. More broadly, our approach will enable unbiased forward genetics across mammalian organ systems.
