## Supplementary material for "In vivo CRISPR screening identifies RNF20/40 as epigenetic regulators of cardiomyocyte maturation": supp_table1-tab1

id	baseMeanA(G4G6fx)	baseMeanB (R26lou)	log2FoldChange	pval	padj	fold change ko/wt
Myom2	476.00	6152.18	3.69	5.03E-18	7.57E-14	0.077371269
Cnn1	413.88	24.02	-4.11	1.27E-17	9.54E-14	17.22933127
Fam40b	121.25	1419.20	3.55	2.79E-17	1.40E-13	0.085434987
Myh7b	36.67	474.16	3.69	1.30E-16	4.89E-13	0.077343867
Dio2	825.48	80.10	-3.37	1.88E-16	5.67E-13	10.30566522
Pde1c	71.77	801.43	3.48	9.81E-16	2.46E-12	0.089547646
AW551984	854.05	38.39	-4.48	1.23E-15	2.64E-12	22.24797295
Sema3c	648.65	66.90	-3.28	5.97E-15	1.12E-11	9.695526102
Adamts8	1335.03	163.61	-3.03	3.11E-13	4.68E-10	8.15966093
Leprel1	517.59	46.74	-3.47	5.40E-13	7.38E-10	11.07352229
Kif5c	193.38	14.11	-3.78	1.68E-12	2.10E-09	13.70170567
Synm	340.62	34.94	-3.29	2.35E-12	2.72E-09	9.749412651
Fndc5	56.17	432.27	2.94	1.22E-11	1.27E-08	0.129936077
Gadl1	118.00	6.21	-4.25	1.26E-11	1.27E-08	18.99918548
Negr1	128.40	5.40	-4.57	1.45E-11	1.36E-08	23.78649748
Fam129a	246.49	11.77	-4.39	8.04E-11	6.72E-08	20.94814212
2610305D13Rik	2.98	72.78	4.61	7.61E-11	6.72E-08	0.041005707
Eln	5320.42	227.08	-4.55	1.40E-10	1.11E-07	23.43020957
Mybpc3	2053.29	11333.39	2.46	1.83E-10	1.38E-07	0.181171948
Acta2	10644.82	1739.15	-2.61	1.35E-09	9.68E-07	6.120692505
Nebl	71.87	435.99	2.60	1.67E-09	1.09E-06	0.164854406
Sel1l3	87.84	5.76	-3.93	1.74E-09	1.09E-06	15.25297066
Adarb1	272.65	37.11	-2.88	2.14E-09	1.29E-06	7.347410035
Ryr2	2843.96	14234.24	2.32	2.32E-09	1.34E-06	0.199797422
D3Bwg0562e	2.00	55.61	4.79	2.62E-09	1.46E-06	0.036047668
Ap1s2	140.23	13.13	-3.42	3.52E-09	1.84E-06	10.6828204
Nid2	15.53	134.63	3.12	3.55E-09	1.84E-06	0.115364522
A530016L24Rik	2.08	52.22	4.65	4.34E-09	2.18E-06	0.039798445
Lrtm1	16.73	921.66	5.78	4.88E-09	2.37E-06	0.018156702
Pea15a	1308.82	277.48	-2.24	5.40E-09	2.47E-06	4.716759231
Abcc1	310.11	47.45	-2.71	7.85E-09	3.47E-06	6.534931239
Ttll7	148.54	17.27	-3.10	8.72E-09	3.75E-06	8.601622864
E2f8	18.77	147.95	2.98	1.37E-08	5.71E-06	0.126845869
Pde7b	575.23	116.72	-2.30	1.42E-08	5.75E-06	4.928133976
Csrp1	456.60	87.42	-2.38	1.63E-08	6.46E-06	5.22319569
Tpm2	1468.20	336.30	-2.13	1.69E-08	6.52E-06	4.365708996
Irx4	46.71	274.58	2.56	1.97E-08	7.39E-06	0.1701018
Slfn9	15.76	122.45	2.96	2.15E-08	7.89E-06	0.128730061
Atoh8	152.87	20.57	-2.89	2.38E-08	8.52E-06	7.430886382
Tgfb2	935.54	201.81	-2.21	3.16E-08	1.08E-05	4.635653749
Gyg	1582.02	262.96	-2.59	3.11E-08	1.08E-05	6.016106165
Itga9	2477.51	604.61	-2.03	3.62E-08	1.21E-05	4.097736596
Plekha6	34.69	201.67	2.54	4.31E-08	1.41E-05	0.171998354
Sulf2	3344.28	834.37	-2.00	4.57E-08	1.46E-05	4.008165777
Mapt	445.89	99.00	-2.17	4.65E-08	1.46E-05	4.50408967
Casq1	1582.96	175.97	-3.17	4.79E-08	1.47E-05	8.995822035
Tspan9	518.30	114.27	-2.18	6.01E-08	1.81E-05	4.535806536
Ogn	933.39	232.12	-2.01	8.17E-08	2.38E-05	4.021201016
Tcea3	37.47	201.58	2.43	8.24E-08	2.38E-05	0.185891188
Fam124a	105.56	13.26	-2.99	1.29E-07	3.65E-05	7.960806825
Mllt11	307.38	38.23	-3.01	2.45E-07	6.82E-05	8.041271244
Kif20b	46.03	276.42	2.59	3.08E-07	8.41E-05	0.166524174
Tgfb3	142.63	25.40	-2.49	4.12E-07	0.000108711	5.615516744
Efhd2	194.05	33.90	-2.52	4.08E-07	0.000108711	5.723250683
Angptl2	651.45	157.35	-2.05	4.28E-07	0.000110914	4.140235242
Fam198b	1228.14	310.37	-1.98	4.86E-07	0.000123994	3.957001068
Emilin2	106.15	454.85	2.10	5.60E-07	0.000138619	0.233368164
Actn1	745.11	178.38	-2.06	5.72E-07	0.000138619	4.177006538
BC002163	102.01	13.81	-2.88	5.67E-07	0.000138619	7.386501931
Lrrc2	65.89	426.65	2.69	6.52E-07	0.0001556	0.15442958
Dnajc28	20.99	131.16	2.64	7.53E-07	0.000176976	0.160001525
Dhrs7c	33.53	168.78	2.33	8.30E-07	0.000192064	0.198666121
Kcnj5	67.84	526.07	2.95	8.55E-07	0.000194742	0.128964314
Gm14403	9.73	155.71	4.00	9.68E-07	0.000217268	0.062486194
Syk	27.26	147.36	2.43	1.00E-06	0.000221378	0.18496182
Mmp15	147.39	573.90	1.96	1.13E-06	0.000242349	0.256815791
Bcr	152.72	25.45	-2.59	1.21E-06	0.000257194	6.000844683
Synpo	538.18	144.48	-1.90	1.33E-06	0.000274362	3.724964023
Slco3a1	486.51	119.13	-2.03	1.33E-06	0.000274362	4.08406589
Ptpre	153.77	34.94	-2.14	1.39E-06	0.000279721	4.400664168
Vasn	79.00	8.83	-3.16	1.51E-06	0.000298156	8.94534598
Fgl2	1058.84	299.20	-1.82	1.65E-06	0.000321861	3.538940031
Myzap	268.45	1076.08	2.00	1.67E-06	0.000322762	0.249470371
Clspn	30.52	200.18	2.71	2.03E-06	0.000386378	0.152487701
S100a10	99.74	13.17	-2.92	2.10E-06	0.000392533	7.570495686
Lamb1	256.29	919.88	1.84	2.11E-06	0.000392533	0.278612439
Alas1	254.65	955.06	1.91	2.17E-06	0.000398861	0.266633615
Ilk	538.63	135.86	-1.99	2.24E-06	0.000405262	3.964735253
Cacnb1	71.20	7.95	-3.16	2.28E-06	0.000408864	8.953743298
Casc5	53.76	245.29	2.19	2.85E-06	0.000498505	0.21916963
Top2a	320.16	1174.10	1.87	3.38E-06	0.000577319	0.27268392
Pxdn	127.87	454.81	1.83	4.03E-06	0.000681074	0.281142816
Plcg2	20.28	115.61	2.51	4.17E-06	0.000696894	0.175419526
Fstl3	340.26	14.80	-4.52	5.22E-06	0.000863342	22.99014392
Tuba1a	149.66	26.61	-2.49	5.49E-06	0.000896748	5.624119782
Kcne1	52.14	308.48	2.56	5.78E-06	0.000933945	0.169005138
Atad2	39.91	167.23	2.07	6.22E-06	0.000994446	0.238656795
Fgf16	1.30	30.96	4.58	6.48E-06	0.001025772	0.041865282
Osbpl3	705.95	191.87	-1.88	6.70E-06	0.001050244	3.679341538
Lrrc1	58.14	245.84	2.08	7.05E-06	0.001093384	0.236494399
Tmtc1	820.49	237.77	-1.79	7.60E-06	0.001155051	3.450784364
Inhba	346.86	20.52	-4.08	8.06E-06	0.001212107	16.9071333
Adhfe1	2.46	45.18	4.20	8.50E-06	0.001253593	0.054369028
Adora1	372.91	90.93	-2.04	8.49E-06	0.001253593	4.101223973
Rhoc	365.72	106.64	-1.78	8.75E-06	0.001268481	3.429558864
Kcnip2	1.67	30.71	4.20	8.77E-06	0.001268481	0.054421854
Gpc4	394.83	106.51	-1.89	9.07E-06	0.001298437	3.707123829
Nes	641.98	161.59	-1.99	9.76E-06	0.001384707	3.972822184
Igsf1	54.98	5.54	-3.31	1.01E-05	0.00142224	9.932554032
Txlnb	1244.27	4074.67	1.71	1.11E-05	0.001551416	0.305366995
Hopx	48.16	200.54	2.06	1.14E-05	0.001573074	0.240163089
Phldb2	262.50	910.45	1.79	1.17E-05	0.001598485	0.288317321
Spc25	66.34	265.94	2.00	1.19E-05	0.001604186	0.249439533
Adamtsl1	254.28	59.20	-2.10	1.19E-05	0.001604186	4.295277129
Cenpe	91.98	616.45	2.74	1.23E-05	0.001636764	0.149209359
Frmd4a	143.82	510.00	1.83	1.30E-05	0.001690018	0.282006984
Cxcl12	150.87	33.16	-2.19	1.30E-05	0.001690018	4.550327234
Rnft1	147.44	29.78	-2.31	1.30E-05	0.001690018	4.95087901
Gfra2	309.95	62.77	-2.30	1.40E-05	0.001779379	4.93802981
Frmd5	45.91	436.29	3.25	1.46E-05	0.001845204	0.105222159
Mdga1	29.58	132.59	2.16	1.47E-05	0.001845204	0.223083884
Tet1	182.83	588.62	1.69	1.55E-05	0.001906202	0.310616551
Serf2	1228.88	401.47	-1.61	1.53E-05	0.001906202	3.060944748
Brca1	10.16	61.65	2.60	1.58E-05	0.001932992	0.164878381
Cst3	433.40	118.04	-1.88	2.11E-05	0.002538879	3.671704835
Eif2s3y	118.39	357.62	1.59	2.36E-05	0.00279883	0.331062919
Mtss1l	378.49	108.90	-1.80	2.36E-05	0.00279883	3.475745624
Stbd1	279.47	35.24	-2.99	2.39E-05	0.002803388	7.929694945
Fam111a	29.08	128.34	2.14	2.44E-05	0.002847348	0.22660381
Bcl2l11	17.21	86.02	2.32	2.51E-05	0.002854263	0.200049748
Mxra7	50.89	5.01	-3.34	2.47E-05	0.002854263	10.15868687
Gpr137b-ps	0.00	16.20	Inf	2.50E-05	0.002854263	0
Lgr4	547.45	181.43	-1.59	2.57E-05	0.00288055	3.017484721
Zfp248	345.73	76.29	-2.18	2.82E-05	0.003141113	4.531923079
Mdc1	103.17	319.36	1.63	3.00E-05	0.003320987	0.3230382
Lmo7	1534.83	4631.43	1.59	3.11E-05	0.003419195	0.331393957
Alox5	0.00	16.87	Inf	3.17E-05	0.003458641	0
Igf1	730.51	236.09	-1.63	3.35E-05	0.003625065	3.094210771
Tnfaip2	0.86	22.50	4.71	3.39E-05	0.003638698	0.03816114
Tagln	450.99	16.86	-4.74	3.54E-05	0.003779708	26.74251369
Kif1a	102.51	18.02	-2.51	3.69E-05	0.00390576	5.689051553
Fam161b	9.63	59.94	2.64	3.78E-05	0.003947662	0.160592211
Bub1b	46.40	181.94	1.97	3.77E-05	0.003947662	0.255040126
Gm14420	41.00	159.88	1.96	3.84E-05	0.003978762	0.25643837
Pcolce2	101.10	21.06	-2.26	3.90E-05	0.004013877	4.800962158
Gpr22	32.91	143.55	2.12	4.01E-05	0.004101499	0.229269102
Akap8l	112.34	384.62	1.78	4.12E-05	0.004186938	0.292085582
Cox6a2	1223.42	3779.63	1.63	4.39E-05	0.004375944	0.323686942
Limch1	1213.73	416.11	-1.54	4.38E-05	0.004375944	2.916887647
Epb4.1l3	140.18	421.94	1.59	4.35E-05	0.004375944	0.332214866
Wif1	148.76	36.36	-2.03	4.63E-05	0.004554725	4.091262559
Gata6	1222.84	459.77	-1.41	4.69E-05	0.004575284	2.659672344
Fgf18	163.11	46.66	-1.81	4.72E-05	0.004583719	3.496012645
Capns1	1047.25	367.39	-1.51	4.90E-05	0.004719632	2.850533473
Ifit2	196.31	53.71	-1.87	5.00E-05	0.004791576	3.654857996
Gng2	340.85	94.64	-1.85	5.21E-05	0.004955517	3.601481186
Smc2	115.30	379.38	1.72	5.31E-05	0.004957736	0.303918442
Cald1	698.20	198.50	-1.81	5.25E-05	0.004957736	3.517388514
Pmp22	568.88	90.20	-2.66	5.29E-05	0.004957736	6.306611798
Homer2	658.13	203.95	-1.69	5.50E-05	0.005042585	3.226927677
Tnfrsf12a	363.68	86.20	-2.08	5.50E-05	0.005042585	4.21903748
Cnn2	86.18	15.88	-2.44	5.54E-05	0.005052725	5.427619372
Pdlim7	86.56	20.29	-2.09	6.17E-05	0.005587909	4.266308353
Phactr2	425.18	1223.73	1.53	6.40E-05	0.005740109	0.347446159
Rnf207	63.63	222.13	1.80	6.41E-05	0.005740109	0.286444778
Akr1b10	29.42	117.61	2.00	6.82E-05	0.006072473	0.250138574
Pls3	461.79	148.30	-1.64	7.05E-05	0.006235954	3.113982569
Npc1	61.42	212.48	1.79	7.30E-05	0.006378966	0.289055497
Mcm3	67.16	226.76	1.76	7.34E-05	0.006378966	0.296195758
Meg3	156.56	42.35	-1.89	7.41E-05	0.006407168	3.696571724
Prkab2	299.40	75.93	-1.98	7.56E-05	0.006494491	3.943094414
Arhgef17	390.68	128.94	-1.60	7.83E-05	0.006641008	3.029885405
P4ha1	217.84	67.44	-1.69	7.86E-05	0.006641008	3.230291532
St3gal2	239.23	71.53	-1.74	7.86E-05	0.006641008	3.344455592
Tmem164	62.55	210.50	1.75	7.91E-05	0.006642805	0.297146104
4930534B04Rik	29.23	114.47	1.97	8.07E-05	0.006742694	0.255391036
Stard13	77.48	14.88	-2.38	8.64E-05	0.007175321	5.20824872
Fam78a	23.01	153.48	2.74	9.43E-05	0.007669431	0.149950514
Rrp12	249.32	79.56	-1.65	9.44E-05	0.007669431	3.133849849
Prnp	616.68	180.80	-1.77	9.28E-05	0.007669431	3.410922994
Hr	133.88	15.51	-3.11	9.34E-05	0.007669431	8.631132328
Inpp5j	127.39	31.36	-2.02	9.52E-05	0.00769542	4.062899262
Pde4a	28.68	116.80	2.03	9.73E-05	0.007783065	0.245524838
Cfl2	1407.13	502.15	-1.49	9.68E-05	0.007783065	2.802198432
Olfml2b	90.36	299.84	1.73	9.78E-05	0.00778535	0.301341548
Osmr	185.73	23.56	-2.98	0.000102254	0.008093135	7.883156032
Ifngr2	95.14	308.30	1.70	0.000104204	0.008158349	0.308585066
Ugcg	180.04	46.50	-1.95	0.00010485	0.008158349	3.872020454
Rxrg	5.59	39.89	2.84	0.000104301	0.008158349	0.14004313
Ppfia4	209.54	59.13	-1.83	0.000105248	0.008158349	3.543666332
Aspm	93.48	289.72	1.63	0.000106834	0.008238804	0.322663566
Ptplad2	47.42	6.60	-2.85	0.000109466	0.008356108	7.187866954
Ankrd23	1562.70	609.64	-1.36	0.000109271	0.008356108	2.563342055
Adamts9	32.42	138.88	2.10	0.000111268	0.008409146	0.233421046
Ncapd2	65.34	207.87	1.67	0.000111596	0.008409146	0.314314239
Rap1b	534.33	183.78	-1.54	0.000111839	0.008409146	2.907448533
Ckap2	37.33	142.13	1.93	0.000114329	0.008553622	0.262642794
Kdm5d	21.17	81.15	1.94	0.000115276	0.008581784	0.260875498
Zmat3	85.41	16.76	-2.35	0.000118716	0.008794344	5.096651859
Cdca7l	0.45	18.14	5.33	0.000121794	0.008914906	0.024901291
Pgbd1	0.89	20.53	4.53	0.000123269	0.008914906	0.04329953
F2r	362.59	123.70	-1.55	0.000121493	0.008914906	2.931135568
Sned1	11.91	68.71	2.53	0.000123079	0.008914906	0.173361577
Kif15	14.48	72.77	2.33	0.000123308	0.008914906	0.198925485
Cep110	84.89	277.37	1.71	0.000126452	0.009098486	0.306046955
Kcna4	22.70	94.99	2.07	0.000127208	0.009109269	0.238936809
Kif14	11.17	70.73	2.66	0.000138726	0.009886996	0.157879688
Acot7	21.96	122.40	2.48	0.000143987	0.01021359	0.179417804
Dhdh	51.40	221.96	2.11	0.000146437	0.010218878	0.231581819
Pde3a	211.44	603.03	1.51	0.00014678	0.010218878	0.350636117
Gria3	94.10	23.78	-1.98	0.000146142	0.010218878	3.956979666
D830015G02Rik	110.51	371.42	1.75	0.000145545	0.010218878	0.297546553
2810055F11Rik	4.29	47.44	3.47	0.000153969	0.010621065	0.090469064
Nuf2	39.52	249.51	2.66	0.000155399	0.010670739	0.158391664
Pdlim1	588.82	173.32	-1.76	0.000164249	0.011176376	3.397272913
Cd44	186.45	55.47	-1.75	0.000167538	0.011348792	3.3610751
Mylk	135.44	31.36	-2.11	0.000168335	0.011351637	4.319143775
Cenpf	291.93	1712.24	2.55	0.000170906	0.011473604	0.170497198
Aldh1b1	46.07	166.97	1.86	0.000176942	0.011826038	0.275909876
Itgb5	366.35	116.22	-1.66	0.000178095	0.011850432	3.152288225
Ctnnal1	116.34	340.01	1.55	0.00018041	0.011951585	0.342170892
Itgb1	6595.20	2560.73	-1.36	0.000182142	0.012013373	2.575522394
Il10rb	86.45	268.26	1.63	0.000184622	0.012071895	0.322245953
Wdr67	20.74	91.56	2.14	0.000184635	0.012071895	0.226569061
Pigy	85.62	260.32	1.60	0.000190396	0.01234126	0.32889655
Furin	566.05	195.64	-1.53	0.000192253	0.012408167	2.893327945
Cwc22	149.28	434.43	1.54	0.000194211	0.012454974	0.343617823
Chpt1	1074.00	419.16	-1.36	0.000194635	0.012454974	2.562240149
Dlgap5	39.08	140.89	1.85	0.000202031	0.012826989	0.27735851
Hey2	62.16	200.31	1.69	0.00020443	0.012916898	0.310328659
Mylk3	887.91	2294.99	1.37	0.000213778	0.013451034	0.386891362
Slc39a14	161.42	44.42	-1.86	0.000215538	0.013505268	3.633993982
Myh9	795.54	313.13	-1.35	0.000220344	0.01371357	2.54063941
Cdca3	35.13	120.60	1.78	0.000228967	0.01416955	0.29126861
Cd63	241.85	79.17	-1.61	0.00023852	0.014700274	3.054732643
Tpx2	80.44	264.53	1.72	0.000251001	0.015281571	0.30410102
Plcb1	82.17	19.33	-2.09	0.000250846	0.015281571	4.250615799
Lmnb1	159.85	467.37	1.55	0.000256707	0.015508833	0.342025616
Nedd9	293.90	32.83	-3.16	0.000256796	0.015508833	8.952814969
Gabrb3	105.99	16.48	-2.68	0.000263084	0.015825001	6.429592537
Ptpn21	775.41	317.31	-1.29	0.000268416	0.01601761	2.443688233
Msn	3784.00	1551.06	-1.29	0.000267922	0.01601761	2.439623826
Hspb6	3254.56	833.63	-1.96	0.000275888	0.016398444	3.904086714
Fam105b	185.17	29.45	-2.65	0.00028294	0.016715731	6.288435526
Hat1	137.19	368.84	1.43	0.000283449	0.016715731	0.371943222
Wdr72	11.99	59.59	2.31	0.000287448	0.016819605	0.201133933
Dnahc6	2.92	27.29	3.22	0.000286769	0.016819605	0.107109023
Hcn4	54.14	10.84	-2.32	0.000289262	0.016860158	4.994195526
Ypel2	79.59	252.26	1.66	0.000299777	0.017405575	0.315523549
Kif11	109.50	439.10	2.00	0.000304558	0.017615147	0.24937481
Kif23	70.61	205.05	1.54	0.00031021	0.017873337	0.344352637
Ntn4	7.17	46.39	2.69	0.000315018	0.018012348	0.15460627
Ncapg2	32.92	111.88	1.77	0.000313979	0.018012348	0.294204085
Glo1	635.23	246.15	-1.37	0.000318413	0.018137493	2.580609167
Cyp39a1	58.58	235.01	2.00	0.000321572	0.018211072	0.249282391
Ppp1r14c	322.99	840.68	1.38	0.000322127	0.018211072	0.38419835
Des	9288.33	2809.37	-1.73	0.000331276	0.018595529	3.306196785
Ndc80	34.45	149.80	2.12	0.000331401	0.018595529	0.229994214
Mtus2	2411.61	922.23	-1.39	0.000333951	0.018599844	2.614978377
Leprot	174.19	50.20	-1.79	0.000332958	0.018599844	3.469617703
Lix1l	329.92	120.52	-1.45	0.000339807	0.018617045	2.737397313
Tnnt1	1094.66	315.82	-1.79	0.000337344	0.018617045	3.466079033
Acpl2	124.19	30.89	-2.01	0.000338865	0.018617045	4.0205339
Ptp4a1	45.65	6.13	-2.90	0.000336359	0.018617045	7.452831158
Myh10	3215.97	1289.56	-1.32	0.000362819	0.019768368	2.49385481
Gpsm1	39.64	149.55	1.92	0.000370622	0.020048245	0.265038778
Ntn1	83.29	241.15	1.53	0.000370154	0.020048245	0.345382281
Cry2	134.79	36.82	-1.87	0.000399256	0.021442924	3.660775788
Fads3	350.25	127.55	-1.46	0.000413404	0.02212371	2.745950655
Oxnad1	56.51	166.41	1.56	0.000415789	0.022169784	0.339582007
Nampt	285.00	98.60	-1.53	0.000417213	0.022169784	2.890519179
Sclt1	27.89	101.51	1.86	0.000424111	0.022456953	0.274776964
Efcab2	57.82	189.13	1.71	0.000435441	0.022895676	0.305706261
Ptprf	410.84	154.94	-1.41	0.000434285	0.022895676	2.651613643
2310002L09Rik	146.52	10.43	-3.81	0.00043704	0.022899654	14.04164836
Gm5860	0.00	11.44	Inf	0.000448667	0.023421271	0
Lamc2	238.56	48.37	-2.30	0.00045011	0.023421271	4.932227826
Picalm	2199.28	911.27	-1.27	0.000453221	0.023501856	2.413413653
Msrb2	13.42	60.32	2.17	0.000463414	0.023865801	0.222429515
Tmc7	6.19	36.62	2.57	0.00046686	0.023961213	0.168937434
Strn	168.26	472.78	1.49	0.000473195	0.024203766	0.355901065
Bard1	5.94	36.49	2.62	0.000475574	0.024233243	0.162710567
Pmepa1	540.07	212.68	-1.34	0.000477096	0.024233243	2.539326834
Ccdc6	308.37	107.45	-1.52	0.000478606	0.024233243	2.869836725
Birc5	46.78	216.59	2.21	0.000506186	0.02520713	0.216002929
Socs3	74.76	16.57	-2.17	0.000504088	0.02520713	4.512833533
Bnip3	327.67	105.50	-1.64	0.000504772	0.02520713	3.106022852
Rpl38	141.26	44.32	-1.67	0.000506221	0.02520713	3.187152146
Corin	143.34	383.59	1.42	0.000508827	0.025253282	0.37367825
Fhl1	5832.57	466.17	-3.65	0.000513486	0.025400657	12.51162508
Ddx60	1.24	21.73	4.14	0.000517429	0.025511792	0.056896579
Tnni3	1700.53	4897.90	1.53	0.000534905	0.026201654	0.347196721
Cdh3	74.81	16.26	-2.20	0.000538146	0.026274815	4.601919667
Xist	1885.14	757.40	-1.32	0.00054886	0.026711181	2.488964995
Abca5	289.64	106.56	-1.44	0.000576104	0.027946622	2.718193394
Timp2	827.24	335.36	-1.30	0.000580975	0.028092301	2.4667719
Ivns1abp	938.49	2324.88	1.31	0.000591957	0.0284404	0.403670214
Ly75	6.19	39.86	2.69	0.000597065	0.028594474	0.155311302
Vim	1389.68	546.74	-1.35	0.000649373	0.030902739	2.541768757
Efna5	512.26	200.04	-1.36	0.000656738	0.030959318	2.560762473
Rgs9	66.49	16.74	-1.99	0.000653273	0.030959318	3.972549926
Scn10a	2.68	41.73	3.96	0.000678576	0.031888808	0.06425983
Kremen1	611.91	246.36	-1.31	0.000686779	0.032173755	2.483833915
2810474O19Rik	296.52	110.28	-1.43	0.000690929	0.032267664	2.688713922
Cdca2	21.72	82.82	1.93	0.000700289	0.032603538	0.26227399
Eno3	698.83	1707.29	1.29	0.000716287	0.033245432	0.40932077
Pdlim5	5134.10	1743.77	-1.56	0.000723375	0.033471125	2.944243968
Cacna1c	440.65	1088.70	1.30	0.00072585	0.03348262	0.404744353
Tnni1	356.52	906.62	1.35	0.000742658	0.034153191	0.393243007
Bex4	8.63	44.58	2.37	0.000748637	0.034218864	0.193564433
Rere	271.52	671.04	1.31	0.000746664	0.034218864	0.404630754
Ncaph	42.10	137.02	1.70	0.000759083	0.034591193	0.307266167
Per1	131.55	39.44	-1.74	0.000773831	0.035156708	3.335051355
Mtpn	372.74	142.47	-1.39	0.000784374	0.035421683	2.61626332
Kif2c	12.96	63.57	2.29	0.000819373	0.036781276	0.20389572
Fancd2	6.89	39.58	2.52	0.000829101	0.037106203	0.174018429
Eda2r	98.59	27.18	-1.86	0.000834014	0.037106203	3.627014087
Thsd4	117.20	31.13	-1.91	0.000832098	0.037106203	3.76506435
Ank2	587.99	1601.12	1.45	0.000840508	0.037284815	0.367233644
Atp13a3	690.24	279.11	-1.31	0.000845335	0.03738865	2.473010349
Kntc1	24.58	91.41	1.89	0.000856877	0.037788041	0.26889894
Tspan12	81.31	236.16	1.54	0.000893466	0.039171862	0.344293691
Unc5b	70.04	16.52	-2.08	0.00089175	0.039171862	4.240790669
Fry	403.04	939.59	1.22	0.000901809	0.039308417	0.428958623
Hip1	561.62	215.29	-1.38	0.000899664	0.039308417	2.608670465
Rbfox1	83.88	225.27	1.43	0.000912964	0.039679652	0.372357179
Cdc42se2	356.50	134.60	-1.41	0.000935686	0.040468354	2.648596153
Lancl3	111.48	33.04	-1.75	0.000936493	0.040468354	3.373589265
Ehbp1	279.18	681.45	1.29	0.000941642	0.040574249	0.409688432
Utp14b	4.34	32.86	2.92	0.000959109	0.041208816	0.132057053
Uty	26.38	156.14	2.57	0.000963495	0.041279297	0.168971708
H13	138.01	43.46	-1.67	0.000982302	0.041493978	3.175486372
Gm5615	34.89	5.66	-2.62	0.000981063	0.041493978	6.167671103
Mybpc1	108.74	9.49	-3.52	0.000981128	0.041493978	11.45873599
Nkain1	135.27	48.89	-1.47	0.000996248	0.041965221	2.766715942
Msh2	50.29	152.02	1.60	0.001009773	0.042324695	0.330833226
Pcbp4	122.50	38.84	-1.66	0.001010411	0.042324695	3.153805511
Mxra8	41.31	6.37	-2.70	0.001013939	0.042348626	6.481813814
Fam164a	107.65	29.69	-1.86	0.001016615	0.042348626	3.625344182
Rcn1	374.75	147.34	-1.35	0.001037315	0.043091566	2.543395989
Prune2	331.50	135.25	-1.29	0.001083725	0.044895465	2.450988633
Gdpd5	11.80	55.98	2.25	0.001091101	0.045076879	0.210720848
Cirbp	196.92	71.62	-1.46	0.001102159	0.045408954	2.749525356
Racgap1	72.26	228.86	1.66	0.00111209	0.0455771	0.315719885
Cpe	927.31	385.69	-1.27	0.001115759	0.0455771	2.404259322
Ccdc99	12.36	60.76	2.30	0.001118363	0.0455771	0.203351921
Ccne2	8.35	39.70	2.25	0.001127804	0.045837606	0.210256283
Loxl2	705.08	152.41	-2.21	0.001137545	0.046108919	4.626313482
Actr1b	379.04	153.79	-1.30	0.001142208	0.04617346	2.464736061
Col4a5	957.13	443.06	-1.11	0.001148888	0.046318975	2.160292971
Dpysl3	1107.16	465.83	-1.25	0.001168073	0.046966511	2.376747072
Tgm2	3450.06	556.93	-2.63	0.001183115	0.047444491	6.194745558
Hdac9	98.53	260.10	1.40	0.001201361	0.048048046	0.378799563
Aurka	26.37	83.67	1.67	0.001219775	0.048655108	0.31517401
Thbs4	121.90	837.49	2.78	0.001237243	0.049221321	0.145548672
Rapgef6	106.04	272.97	1.36	0.001243182	0.049327105	0.388470575
Rps2	231.36	92.85	-1.32	0.001249886	0.049462592	2.491780434
