## Supplementary material for "In vivo CRISPR screening identifies RNF20/40 as epigenetic regulators of cardiomyocyte maturation": supp_table1_summary

Summary of how GATA associated genes were selected for screen inclusion
GATA4/6 RNA-seq
	A high dose of AAV-Cre was given to P0 Gata4fx/fx;Gata6fx/fx pups
	CMs were isolated and reporter positive cells FACS sorted at P6
	Tab 1: There were 347 genes differentially expressed with p-adj < 0.05 and base mean expression in the control group > 5 (164 downregulated, 183 upregulated).
		30 of the 347 were excluded due to their not being annotated in CRISPR RGEN gRNA design tool.
		58 of the 247 were excluded due to their already being present in the transcriptional regulator candidate list
	Tab 2: 1554 gRNAs targeting the remaining 259 genes were included in the library
GATA4 ChIP-seq
	GATA4-flagbio ChIP-seq was conducted at P0 on cardiac apex tissue.
	Peaks were assigned to the nearest gene, and given a score based on GATA4 binding strength.
	Tab 3: Genes associated with the top 471 peaks were selected.
		97 of the 471 genes were excluded due to their not being annotated in CRISPR RGEN gRNA design tool.
		29 of the 471 genes were excluded due to their already being present in the GATA4/6 CKO RNA-seq list.
		54 of the 471 genes were excluded due to their already being present in the transcriptional regulator candidate list.
	Tab 4: 1746 gRNAs targeting the remaining 291 genes were included in the library.
