## Supplementary material for "In vivo CRISPR screening identifies RNF20/40 as epigenetic regulators of cardiomyocyte maturation": supp_table4-Custom_gene_sets

Gene	Gene set	Symbol	Neo Avg (P0, P7)	Adult Avg (P28, P42)	Adult:Neonatal Ratio
TNNI1	Neonatal	Tnni1	33721.44822	18.52487597	0.001
H19	Neonatal	H19	41707.75318	338.4945378	0.008115866
HIST1H2BN	Neonatal	Hist1h2bn	1608	25.8946365	0.016099611
BEX1	Neonatal	Bex1	1096.710966	22.92520224	0.021
SMARCA1	Neonatal	Smarca1	1407.290944	33.2981664	0.024
BEX3	Neonatal	Bex3	2053.981898	52.81763855	0.026
HIST1H2BB	Neonatal	Hist1h2bb	1713.263034	46.77988813	0.027
LARS2	Neonatal	Lars2	29724.47628	812.4295831	0.027
HMGCS2	Neonatal	Hmgcs2	11704.34641	328.1043793	0.028
HMMR	Neonatal	Hmmr	1426.718586	41.38193039	0.029
CCNA2	Neonatal	Ccna2	1473.229842	43.14867564	0.029
IGF2	Neonatal	Igf2	7771.395554	275.4824161	0.035
FBN2	Neonatal	Fbn2	1990.646183	74.64339357	0.037
TOP2A	Neonatal	Top2a	4997.466561	204.6532214	0.041
ANLN	Neonatal	Anln	1446.525259	60.5934763	0.042
KIF4A	Neonatal	Kif4	1032.711744	44.68261354	0.043267266
SOCS3	Neonatal	Socs3	1605.071404	75.42926881	0.047
FOSB	Neonatal	Fosb	2984.500878	140.8804874	0.047
BUB1B	Neonatal	Bub1b	1222.354721	57.86525628	0.047
PLAGL1	Neonatal	Plagl1	3161.713136	157.4872044	0.05
KIF11	Neonatal	Kif11	1831.119849	102.1494601	0.056
PRC1	Neonatal	Prc1	1621.256926	90.62733298	0.056
COL18A1	Neonatal	Col18a1	1833.6413	102.6665853	0.056
ACOT1	Neonatal	Acot1	2067.449051	125.855817	0.061
TPX2	Neonatal	Tpx2	1103.0654	68.84238153	0.062
VCAN	Neonatal	Vcan	2376.585552	150.3700288	0.063
PDK3	Neonatal	Pdk3	1511.683079	96.03264091	0.064
MKI67	Neonatal	Mki67	6379.67416	406.1133133	0.064
ASPM	Neonatal	Aspm	1157.446953	75.44652385	0.065
FSTL1	Neonatal	Fstl1	6064.511157	422.4500375	0.07
MYL9	Neonatal	Myl9	11731.29784	863.3790278	0.074
ALDH1B1	Neonatal	Aldh1b1	4624.715667	353.5882352	0.076
MEST	Neonatal	Mest	1138.792145	91.65792272	0.08
RNY3	Neonatal	Rny3	1448.912403	119.1344217	0.082223343
EEF1A1	Neonatal	Eef1a1	48129.73621	4042.858927	0.084
ANGPTL4	Neonatal	Angptl4	1618.130492	136.6764657	0.084
NCAM1	Neonatal	Ncam1	2789.652369	237.5484036	0.085
DDC	Neonatal	Ddc	2614.679735	224.8228806	0.086
MCM6	Neonatal	Mcm6	1341.211275	118.1956961	0.088
HIST1H1D	Neonatal	Hist1h1d	1441.098917	140.8295886	0.098
RNASEL	Neonatal	Rnasel	1034.605151	102.7764604	0.099
TCEAL9	Neonatal	Tceal9	6611.283337	680.3406729	0.103
KLHDC8B	Neonatal	Klhdc8b	1420.559488	146.2997414	0.103
ACSL3	Neonatal	Acsl3	3292.171005	343.4786702	0.104
LMNB1	Neonatal	Lmnb1	1328.148656	140.6125244	0.106
HEY2	Neonatal	Hey2	1866.010018	202.4054264	0.108
VCAM1	Neonatal	Vcam1	1389.226184	161.5110162	0.116
STMN1	Neonatal	Stmn1	1041.818937	133.6121877	0.128
CSRP1	Neonatal	Csrp1	2327.824119	305.9250087	0.131
TMSB10	Neonatal	Tmsb10	2038.026992	268.9936843	0.132
PEG3	Neonatal	Peg3	3739.124964	497.1805701	0.133
MCM2	Neonatal	Mcm2	1262.396452	172.5313229	0.137
MCM7	Neonatal
FABP5	Neonatal	Fabp5	3760.19735	516.5546785	0.137
FABP5P1	Neonatal
APOLD1	Neonatal	Apold1	2193.488093	302.4106114	0.138
SCD5	Neonatal	Scd4	4484.838145	626.1665251	0.139618534
ADAMTS6	Neonatal	Adamts6	1713.607804	239.2528067	0.14
CDH11	Neonatal	Cdh11	1486.328588	208.3758419	0.14
COL5A2	Neonatal	Col5a2	1499.204693	214.9004397	0.143
RNU12	Neonatal	Rnu12	5170.587981	754.0917358	0.14584255
RNU12-2P	Neonatal
EDNRB	Neonatal	Ednrb	1522.312813	226.8516018	0.149
CWC22	Neonatal	Cwc22	5297.373421	800.5929248	0.151
TUBB	Neonatal	Tubb5	11327.78297	1723.140423	0.152116299
HIST1H1E	Neonatal	Hist1h1e	3510.194017	535.674329	0.153
TCEAL8	Neonatal	Tceal8	6308.267558	968.9516028	0.154
FOS	Neonatal	Fos	13310.76302	2065.150826	0.155
LDLR	Neonatal	Ldlr	1008.355036	157.0590879	0.156
WISP1	Neonatal	Wisp1	1146.2216	181.7242385	0.159
SMC2	Neonatal	Smc2	1438.948544	232.3518891	0.161
SNTB1	Neonatal	Sntb1	2048.280379	331.0360358	0.162
IMPA2	Neonatal	Impa2	2417.042376	399.6815232	0.165
DPYSL3	Neonatal	Dpysl3	8782.64403	1464.14941	0.167
PODXL2	Neonatal	Podxl2	1169.775142	200.9394313	0.172
CHD3	Neonatal	Chd3	1495.359097	258.9449298	0.173
NREP	Neonatal	Nrep	2912.648745	510.5692651	0.175
VIM	Neonatal	Vim	9896.252149	1742.129191	0.176
TMEM71	Neonatal	Tmem71	1485.834896	262.9213301	0.177
MYH7	Neonatal	Myh7	183585.7528	32605.88473	0.178
DYNLL1	Neonatal	Dynll1	1657.780677	296.9678615	0.179
SNAP91	Neonatal	Snap91	2310.93433	426.0211769	0.184
EPB41L3	Neonatal	Epb41l3	2369.619116	444.5247361	0.188
MCAM	Neonatal	Mcam	2024.780448	381.8694066	0.189
PRKAG2	Neonatal	Prkag2	3042.147336	575.584995	0.189
UNC13B	Neonatal	Unc13b	2596.323105	495.3374668	0.191
FBLN2	Neonatal	Fbln2	1343.50273	256.3306581	0.191
SAP30	Neonatal	Sap30	1368.088919	261.2339214	0.191
PPIA	Neonatal	Ppia	3220.448234	616.8276889	0.192
H3F3B	Neonatal	H3f3b	6193.892566	1195.480906	0.193
STBD1	Neonatal	Stbd1	1377.164247	266.6347273	0.194
SLC38A4	Neonatal	Slc38a4	3522.047789	698.640169	0.198
COL6A2	Neonatal	Col6a2	1335.194686	265.0103807	0.198
RRM1	Neonatal	Rrm1	3492.254047	705.2341015	0.202
RBM3	Neonatal	Rbm3	4958.210649	1005.198499	0.203
CLIC1	Neonatal	Clic1	1246.815604	253.071641	0.203
NPR3	Neonatal	Npr3	1367.746828	282.8759548	0.207
NPRL3	Neonatal
CSRP2	Neonatal	Csrp2	3065.460513	641.8785356	0.209
FN1	Neonatal	Fn1	1459.310077	305.977973	0.21
BDH1	Adult	Bdh1	20.39654607	1200.047007	58.836
SCN4B	Adult	Scn4b	29.61578945	1387.263591	46.842
ART1	Adult	Art1	97.99717374	3594.368455	36.678
PRUNE2	Adult	Prune2	325.2302772	11424.67011	35.128
ASB15	Adult	Asb15	84.62816599	1884.350882	22.266
RPL3L	Adult	Rpl3l	156.6299012	3151.928883	20.123
TRIM54	Adult	Trim54	142.4567797	2710.775978	19.029
XIRP2	Adult	Xirp2	3547.961894	66729.82797	18.808
MYLK4	Adult	Mylk4	256.7644757	4819.410352	18.77
LRTM1	Adult	Lrtm1	1461.516131	26542.12769	18.161
HSPB6	Adult	Hspb6	740.2752731	12516.52457	16.908
TUBA8	Adult	Tuba8	251.2618423	4116.793462	16.384
CEBPB	Adult	Cebpb	78.09813538	1240.985004	15.89
RGS5	Adult	Rgs5	440.3802472	6940.453673	15.76
MT-ND2	Adult	mt-Nd2	89916.00344	1389910.919	15.458
P2RY1	Adult	P2ry1	69.14908828	1045.626507	15.121
MT-ND6	Adult	mt-Nd6	31002.9043	387287.0272	12.492
SLC38A3	Adult	Slc38a3	131.3324862	1597.999079	12.168
OGDHL	Adult	Ogdhl	224.3814896	2556.110518	11.392
PARP3	Adult	Parp3	110.947824	1223.741701	11.03
MT-ND4	Adult	mt-Nd4	72025.56851	769218.6259	10.68
EXTL1	Adult	Extl1	140.1709452	1370.375343	9.776
AOX1	Adult	Aox1	150.9397831	1472.891452	9.758
ARHGAP20	Adult	Arhgap20	314.7782855	3057.744541	9.714
HSPB8	Adult	Hspb8	1193.191944	11152.12166	9.346
RXRG	Adult	Rxrg	188.2547287	1738.051456	9.232
ACTA1	Adult	Acta1	1261.527827	11517.24857	9.13
MT-ND5	Adult	mt-Nd5	124356.4304	1096274.144	8.816
THRB	Adult	Thrb	163.7983667	1420.453598	8.672
LRRC15	Adult	Lrrc15	173.1106391	1488.168617	8.597
SLCO3A1	Adult	Slco3a1	292.8349776	2485.983972	8.489
ASB10	Adult	Asb10	274.2389321	2327.681314	8.488
TRIM72	Adult	Trim72	521.7740381	4358.50422	8.353
SLCO5A1	Adult	Slco5a1	132.9598458	1082.838652	8.144
CKMT2	Adult	Ckmt2	7894.723025	61649.95126	7.809
CSF1	Adult	Csf1	147.8360798	1139.881792	7.71
ZBTB16	Adult	Zbtb16	654.1158782	4940.665328	7.553
JAM2	Adult	Jam2	654.6439579	4806.612537	7.342
ATP1A2	Adult	Atp1a2	4518.635062	32902.71501	7.282
ITGB6	Adult	Itgb6	240.57987	1731.396546	7.197
LIMCH1	Adult	Limch1	2415.568658	17278.48075	7.153
LRRC2	Adult	Lrrc2	1973.816913	14112.99966	7.15
B3GALT2	Adult	B3galt2	155.5370681	1104.290212	7.1
OXCT1	Adult	Oxct1	7420.613389	52020.76301	7.01
WNK2	Adult	Wnk2	291.615211	2037.475203	6.987
ABCB4	Adult	Abcb4	171.5284721	1159.649251	6.761
WFS1	Adult	Wfs1	388.056936	2578.134443	6.644
ACSS1	Adult	Acss1	1742.871918	11547.4546	6.626
PDE4A	Adult	Pde4a	181.7135299	1162.890981	6.4
CYFIP2	Adult	Cyfip2	468.0199902	2977.538516	6.362
SH3RF2	Adult	Sh3rf2	282.8946248	1789.080514	6.324
BAIAP2L1	Adult	Baiap2l1	582.6415037	3653.264427	6.27
PDP2	Adult	Pdp2	242.1027368	1509.885341	6.237
PLA2G5	Adult	Pla2g5	173.9031362	1079.967877	6.21
AGTPBP1	Adult	Agtpbp1	1668.7233	9974.584036	5.977
WIPF3	Adult	Wipf3	215.4186112	1287.087684	5.975
FITM2	Adult	Fitm2	1381.819439	8239.413239	5.963
HK2	Adult	Hk2	1955.453022	11507.70161	5.885
ELL2	Adult	Ell2	195.7499664	1149.609825	5.873
CDNF	Adult	Cdnf	219.8151827	1281.147647	5.828
CMYA5	Adult	Cmya5	9467.61588	53703.44201	5.672
NAMPT	Adult	Nampt	1533.053015	8649.120348	5.642
MID1IP1	Adult	Mid1ip1	488.5125374	2722.818354	5.574
TOB2	Adult	Tob2	419.1136274	2296.774716	5.48
TNS2	Adult	Tns2	512.2627255	2792.320093	5.451
ANK1	Adult	Ank1	1728.109202	9378.467151	5.427
LPL	Adult	Lpl	20446.758	108865.7072	5.324
GSTK1	Adult	Gstk1	279.334134	1478.678811	5.294
ASB14	Adult	Asb14	385.7584823	2019.176889	5.234
MAPT	Adult	Mapt	413.7165539	2140.342699	5.173
DGAT2	Adult	Dgat2	1164.148191	6022.607422	5.173
ACAD11	Adult	Acad11	754.2751137	3895.129188	5.164
TRIM7	Adult	Trim7	197.1626456	1013.269672	5.139
TACC2	Adult	Tacc2	4232.754321	21677.90696	5.121
EGLN3	Adult	Egln3	451.6225008	2299.895227	5.093
TESC	Adult	Tesc	247.9436617	1259.223509	5.079
INTU	Adult	Intu	322.1871444	1632.31632	5.066
MT-ND1	Adult	mt-Nd1	372231.4353	1865593.908	5.012
SELENOW	Adult	Selenow	215.356255	1078.99807	5.01
PFKFB2	Adult	Pfkfb2	316.8653728	1573.851295	4.967
HRC	Adult	Hrc	8754.173903	43196.55507	4.934
SORL1	Adult	Sorl1	255.579678	1258.100758	4.923
EFCAB2	Adult	Efcab2	1188.142128	5823.05403	4.901
ZBTB20	Adult	Zbtb20	5532.243049	27112.13478	4.901
ACKR3	Adult	Ackr3	320.5829576	1561.504466	4.871
SLC35E1	Adult	Slc35e1	476.8476577	2309.485783	4.843
PDK2	Adult	Pdk2	1071.059393	5174.838771	4.832
ZNF106	Adult	Zfp106	5915.145081	28415.68613	4.80388659
MT-CO1	Adult	mt-Co1	1960760.604	9407305.933	4.798
DMPK	Adult	Dmpk	1852.852177	8876.333233	4.791
FGF1	Adult	Fgf1	1590.467102	7568.181563	4.758
PM20D2	Adult	Pm20d2	305.1745096	1447.938329	4.745
SLC2A4	Adult	Slc2a4	3280.345283	15528.87326	4.734
SQOR	Adult	Sqrdl	214.3702951	1014.182387	4.730983772
NEAT1	Adult	Neat1	5306.409291	25100.68793	4.730258551
KCNJ3	Adult	Kcnj3	737.6378424	3458.405207	4.688
CCNG1	Adult	Ccng1	12104.14964	56622.17269	4.678
NFIX	Adult	Nfix	620.3093276	2896.490867	4.669
MACROD1	Adult	Macrod1	520.836002	2430.306146	4.666
OPTN	Adult	Optn	1221.365909	5693.920376	4.662
