## Supplementary material for "In vivo CRISPR screening identifies RNF20/40 as epigenetic regulators of cardiomyocyte maturation": supp_table5-GSEA_down

NAME	GS<br> follow link to MSigDB	GS DETAILS	SIZE	ES	NES	NOM p-val	FDR q-val	FWER p-val	RANK AT MAX	LEADING EDGE
KEGG_LYSINE_DEGRADATION	KEGG_LYSINE_DEGRADATION	Details ...	41	0.5928066	1.6834841	0	0.3395919	0.2	1585	tags=44%, list=13%, signal=50%
KEGG_FATTY_ACID_METABOLISM	KEGG_FATTY_ACID_METABOLISM	Details ...	33	0.6680332	1.5714232	0.012096774	0.5323206	0.411	1426	tags=61%, list=12%, signal=69%
KEGG_FRUCTOSE_AND_MANNOSE_METABOLISM	KEGG_FRUCTOSE_AND_MANNOSE_METABOLISM	Details ...	30	0.5723569	1.5511266	0.043564357	0.4074212	0.438	3025	tags=60%, list=25%, signal=80%
KEGG_PYRUVATE_METABOLISM	KEGG_PYRUVATE_METABOLISM	Details ...	31	0.5262776	1.5245762	0.06420233	0.39718956	0.547	2345	tags=48%, list=20%, signal=60%
KEGG_PPAR_SIGNALING_PATHWAY	KEGG_PPAR_SIGNALING_PATHWAY	Details ...	46	0.43071795	1.4799505	0.045816734	0.46728912	0.701	1984	tags=43%, list=17%, signal=52%
KEGG_VALINE_LEUCINE_AND_ISOLEUCINE_DEGRADATION	KEGG_VALINE_LEUCINE_AND_ISOLEUCINE_DEGRADATION	Details ...	40	0.6710664	1.4655875	0.03206413	0.43398574	0.739	1762	tags=68%, list=15%, signal=79%
KEGG_AMINOACYL_TRNA_BIOSYNTHESIS	KEGG_AMINOACYL_TRNA_BIOSYNTHESIS	Details ...	41	0.5346765	1.4500515	0.119284295	0.41499904	0.793	3849	tags=61%, list=32%, signal=90%
KEGG_GLYCEROLIPID_METABOLISM	KEGG_GLYCEROLIPID_METABOLISM	Details ...	37	0.4302964	1.4120649	0.0665362	0.47139558	0.863	1573	tags=30%, list=13%, signal=34%
KEGG_N_GLYCAN_BIOSYNTHESIS	KEGG_N_GLYCAN_BIOSYNTHESIS	Details ...	44	0.45534468	1.3987601	0.15049505	0.45075938	0.875	3498	tags=48%, list=29%, signal=67%
KEGG_INSULIN_SIGNALING_PATHWAY	KEGG_INSULIN_SIGNALING_PATHWAY	Details ...	122	0.34612817	1.3928629	0.032258064	0.41958508	0.878	2654	tags=34%, list=22%, signal=43%
KEGG_GLYCOLYSIS_GLUCONEOGENESIS	KEGG_GLYCOLYSIS_GLUCONEOGENESIS	Details ...	42	0.51736933	1.3760884	0.16370809	0.42396206	0.89	2276	tags=55%, list=19%, signal=67%
KEGG_INOSITOL_PHOSPHATE_METABOLISM	KEGG_INOSITOL_PHOSPHATE_METABOLISM	Details ...	50	0.4071718	1.3074306	0.12698413	0.5655878	0.959	2671	tags=38%, list=22%, signal=49%
KEGG_ADIPOCYTOKINE_SIGNALING_PATHWAY	KEGG_ADIPOCYTOKINE_SIGNALING_PATHWAY	Details ...	58	0.34081054	1.2909778	0.06916996	0.5708732	0.976	1531	tags=24%, list=13%, signal=28%
KEGG_GLYCEROPHOSPHOLIPID_METABOLISM	KEGG_GLYCEROPHOSPHOLIPID_METABOLISM	Details ...	64	0.37543955	1.2827699	0.21052632	0.5553401	0.979	2697	tags=44%, list=23%, signal=56%
KEGG_ACUTE_MYELOID_LEUKEMIA	KEGG_ACUTE_MYELOID_LEUKEMIA	Details ...	55	0.36804327	1.2752035	0.11730769	0.53667873	0.979	3880	tags=49%, list=32%, signal=72%
KEGG_PEROXISOME	KEGG_PEROXISOME	Details ...	70	0.43680808	1.2686216	0.2743539	0.5192062	0.981	3125	tags=51%, list=26%, signal=69%
KEGG_NOTCH_SIGNALING_PATHWAY	KEGG_NOTCH_SIGNALING_PATHWAY	Details ...	43	0.38922372	1.2640493	0.19066148	0.50129235	0.981	1696	tags=26%, list=14%, signal=30%
KEGG_ARRHYTHMOGENIC_RIGHT_VENTRICULAR_CARDIOMYOPATHY_ARVC	KEGG_ARRHYTHMOGENIC_RIGHT_VENTRICULAR_CARDIOMYOPATHY_ARVC	Details ...	57	0.38693306	1.2560587	0.24356435	0.48858282	0.985	3171	tags=53%, list=27%, signal=71%
KEGG_AMINO_SUGAR_AND_NUCLEOTIDE_SUGAR_METABOLISM	KEGG_AMINO_SUGAR_AND_NUCLEOTIDE_SUGAR_METABOLISM	Details ...	39	0.37861505	1.2384591	0.19726562	0.50458103	0.989	2264	tags=31%, list=19%, signal=38%
KEGG_LYSOSOME	KEGG_LYSOSOME	Details ...	106	0.3265417	1.2249874	0.23155738	0.50907284	0.989	1548	tags=25%, list=13%, signal=29%
KEGG_TYPE_II_DIABETES_MELLITUS	KEGG_TYPE_II_DIABETES_MELLITUS		38	0.36043203	1.2199335	0.17274472	0.49640805	0.989	1309	tags=24%, list=11%, signal=27%
KEGG_HYPERTROPHIC_CARDIOMYOPATHY_HCM	KEGG_HYPERTROPHIC_CARDIOMYOPATHY_HCM		64	0.33666065	1.173646	0.26680243	0.57249576	0.992	2730	tags=45%, list=23%, signal=58%
KEGG_JAK_STAT_SIGNALING_PATHWAY	KEGG_JAK_STAT_SIGNALING_PATHWAY		86	0.3070789	1.1693271	0.19038077	0.5554585	0.995	1550	tags=21%, list=13%, signal=24%
KEGG_BASAL_CELL_CARCINOMA	KEGG_BASAL_CELL_CARCINOMA		36	0.34946632	1.1466922	0.29783037	0.58156425	0.998	2389	tags=36%, list=20%, signal=45%
KEGG_CARDIAC_MUSCLE_CONTRACTION	KEGG_CARDIAC_MUSCLE_CONTRACTION		57	0.41313502	1.1316376	0.34117648	0.58992434	1	2620	tags=46%, list=22%, signal=58%
KEGG_BASE_EXCISION_REPAIR	KEGG_BASE_EXCISION_REPAIR		32	0.34135213	1.120402	0.31034482	0.59722185	1	3150	tags=38%, list=26%, signal=51%
KEGG_TOLL_LIKE_RECEPTOR_SIGNALING_PATHWAY	KEGG_TOLL_LIKE_RECEPTOR_SIGNALING_PATHWAY		68	0.27581075	1.1181241	0.24453281	0.5800335	1	2072	tags=24%, list=17%, signal=28%
KEGG_PURINE_METABOLISM	KEGG_PURINE_METABOLISM		129	0.23338975	1.1034071	0.28373015	0.5911581	1	2544	tags=26%, list=21%, signal=33%
KEGG_DILATED_CARDIOMYOPATHY	KEGG_DILATED_CARDIOMYOPATHY		69	0.32252747	1.0970318	0.37195122	0.58636236	1	2776	tags=43%, list=23%, signal=56%
KEGG_ARGININE_AND_PROLINE_METABOLISM	KEGG_ARGININE_AND_PROLINE_METABOLISM		42	0.31215042	1.0886978	0.3891129	0.5846177	1	1674	tags=33%, list=14%, signal=39%
KEGG_CALCIUM_SIGNALING_PATHWAY	KEGG_CALCIUM_SIGNALING_PATHWAY		119	0.26650503	1.070079	0.38715953	0.60082966	1	2676	tags=32%, list=22%, signal=41%
KEGG_CYTOSOLIC_DNA_SENSING_PATHWAY	KEGG_CYTOSOLIC_DNA_SENSING_PATHWAY		31	0.27807662	1.0529425	0.32924336	0.61665326	1	2738	tags=32%, list=23%, signal=42%
KEGG_PHOSPHATIDYLINOSITOL_SIGNALING_SYSTEM	KEGG_PHOSPHATIDYLINOSITOL_SIGNALING_SYSTEM		69	0.30704316	1.0280946	0.44285715	0.6467676	1	2822	tags=32%, list=24%, signal=41%
KEGG_RIG_I_LIKE_RECEPTOR_SIGNALING_PATHWAY	KEGG_RIG_I_LIKE_RECEPTOR_SIGNALING_PATHWAY		46	0.25454906	0.99501866	0.45783132	0.69540626	1	1032	tags=13%, list=9%, signal=14%
KEGG_ENDOCYTOSIS	KEGG_ENDOCYTOSIS		160	0.24393015	0.99107856	0.45	0.6829463	1	2766	tags=26%, list=23%, signal=33%
KEGG_APOPTOSIS	KEGG_APOPTOSIS		73	0.24496092	0.97883874	0.500994	0.6864734	1	1118	tags=14%, list=9%, signal=15%
KEGG_COMPLEMENT_AND_COAGULATION_CASCADES	KEGG_COMPLEMENT_AND_COAGULATION_CASCADES		32	0.35711738	0.97039586	0.50612247	0.68611085	1	4042	tags=59%, list=34%, signal=89%
KEGG_ALDOSTERONE_REGULATED_SODIUM_REABSORPTION	KEGG_ALDOSTERONE_REGULATED_SODIUM_REABSORPTION		32	0.29416445	0.94222516	0.5481928	0.7205938	1	2590	tags=34%, list=22%, signal=44%
KEGG_NON_SMALL_CELL_LUNG_CANCER	KEGG_NON_SMALL_CELL_LUNG_CANCER		52	0.2660243	0.9382756	0.5516569	0.71057767	1	3967	tags=42%, list=33%, signal=63%
KEGG_MTOR_SIGNALING_PATHWAY	KEGG_MTOR_SIGNALING_PATHWAY		48	0.27473626	0.9352888	0.5810277	0.6976715	1	2505	tags=27%, list=21%, signal=34%
KEGG_PROGESTERONE_MEDIATED_OOCYTE_MATURATION	KEGG_PROGESTERONE_MEDIATED_OOCYTE_MATURATION		73	0.23932765	0.9350197	0.52868855	0.6813464	1	3432	tags=34%, list=29%, signal=48%
KEGG_ABC_TRANSPORTERS	KEGG_ABC_TRANSPORTERS		30	0.32999018	0.9268567	0.5284872	0.6807798	1	2545	tags=50%, list=21%, signal=63%
KEGG_MAPK_SIGNALING_PATHWAY	KEGG_MAPK_SIGNALING_PATHWAY		209	0.20458671	0.8846093	0.65286	0.7404579	1	2963	tags=28%, list=25%, signal=37%
KEGG_NOD_LIKE_RECEPTOR_SIGNALING_PATHWAY	KEGG_NOD_LIKE_RECEPTOR_SIGNALING_PATHWAY		44	0.24011435	0.80345523	0.74590164	0.8718719	1	3347	tags=36%, list=28%, signal=50%
KEGG_VIBRIO_CHOLERAE_INFECTION	KEGG_VIBRIO_CHOLERAE_INFECTION		43	0.19389445	0.7897563	0.78373015	0.87526816	1	2776	tags=26%, list=23%, signal=33%
KEGG_LEISHMANIA_INFECTION	KEGG_LEISHMANIA_INFECTION		44	0.21174414	0.7620491	0.8108108	0.8967464	1	2703	tags=30%, list=23%, signal=38%
KEGG_DNA_REPLICATION	KEGG_DNA_REPLICATION		35	0.2156969	0.74999803	0.86382115	0.8948566	1	3112	tags=37%, list=26%, signal=50%
KEGG_WNT_SIGNALING_PATHWAY	KEGG_WNT_SIGNALING_PATHWAY		122	0.18461658	0.7333896	0.9015748	0.89713657	1	2413	tags=22%, list=20%, signal=27%
KEGG_ALZHEIMERS_DISEASE	KEGG_ALZHEIMERS_DISEASE		135	0.19509068	0.624804	0.7806841	0.9886613	1	4076	tags=37%, list=34%, signal=56%
KEGG_ENDOMETRIAL_CANCER	KEGG_ENDOMETRIAL_CANCER		49	0.16694205	0.5987141	0.9133858	0.9863778	1	3926	tags=37%, list=33%, signal=54%
KEGG_OXIDATIVE_PHOSPHORYLATION	KEGG_OXIDATIVE_PHOSPHORYLATION		96	0.22060184	0.51483655	0.875	0.9990117	1	2878	tags=24%, list=24%, signal=31%
KEGG_PARKINSONS_DISEASE	KEGG_PARKINSONS_DISEASE		102	0.1703879	0.42933977	0.9390244	0.9934599	1	2876	tags=23%, list=24%, signal=29%
