## Supplementary material for "In vivo CRISPR screening identifies RNF20/40 as epigenetic regulators of cardiomyocyte maturation": supp_table5_GSEA_up

NAME	GS<br> follow link to MSigDB	GS DETAILS	SIZE	ES	NES	NOM p-val	FDR q-val	FWER p-val	RANK AT MAX	LEADING EDGE
KEGG_SPLICEOSOME	KEGG_SPLICEOSOME	Details ...	123	-0.5393602	-1.6699574	0.006024096	0.4774747	0.205	3379	tags=54%, list=28%, signal=75%
KEGG_NEUROACTIVE_LIGAND_RECEPTOR_INTERACTION	KEGG_NEUROACTIVE_LIGAND_RECEPTOR_INTERACTION	Details ...	97	-0.35222867	-1.4559368	0.030181086	1	0.727	1346	tags=22%, list=11%, signal=24%
KEGG_PATHOGENIC_ESCHERICHIA_COLI_INFECTION	KEGG_PATHOGENIC_ESCHERICHIA_COLI_INFECTION	Details ...	47	-0.4327087	-1.4475094	0.06420233	1	0.755	2858	tags=45%, list=24%, signal=58%
KEGG_AMYOTROPHIC_LATERAL_SCLEROSIS_ALS	KEGG_AMYOTROPHIC_LATERAL_SCLEROSIS_ALS	Details ...	42	-0.3560978	-1.4173759	0.045816734	1	0.827	1836	tags=24%, list=15%, signal=28%
KEGG_RENAL_CELL_CARCINOMA	KEGG_RENAL_CELL_CARCINOMA	Details ...	65	-0.33256292	-1.3705788	0.018108651	1	0.897	2261	tags=28%, list=19%, signal=34%
KEGG_RNA_DEGRADATION	KEGG_RNA_DEGRADATION	Details ...	52	-0.37970242	-1.3673155	0.078277886	0.93820417	0.897	3344	tags=42%, list=28%, signal=58%
KEGG_SNARE_INTERACTIONS_IN_VESICULAR_TRANSPORT	KEGG_SNARE_INTERACTIONS_IN_VESICULAR_TRANSPORT	Details ...	32	-0.345047	-1.3255048	0.095703125	1	0.962	943	tags=16%, list=8%, signal=17%
KEGG_ARACHIDONIC_ACID_METABOLISM	KEGG_ARACHIDONIC_ACID_METABOLISM	Details ...	30	-0.51499647	-1.278175	0.1048218	1	0.981	1215	tags=33%, list=10%, signal=37%
KEGG_LONG_TERM_DEPRESSION	KEGG_LONG_TERM_DEPRESSION	Details ...	53	-0.3171759	-1.2240179	0.11776062	1	0.991	1346	tags=23%, list=11%, signal=25%
KEGG_MELANOGENESIS	KEGG_MELANOGENESIS	Details ...	76	-0.29508838	-1.2155117	0.1527495	1	0.991	1251	tags=16%, list=10%, signal=18%
KEGG_TIGHT_JUNCTION	KEGG_TIGHT_JUNCTION	Details ...	107	-0.310822	-1.2132174	0.18145162	1	0.991	1749	tags=22%, list=15%, signal=26%
KEGG_RIBOSOME	KEGG_RIBOSOME	Details ...	82	-0.6424268	-1.1451098	0.37959182	1	1	3312	tags=82%, list=28%, signal=112%
KEGG_FC_GAMMA_R_MEDIATED_PHAGOCYTOSIS	KEGG_FC_GAMMA_R_MEDIATED_PHAGOCYTOSIS	Details ...	86	-0.29563808	-1.1343144	0.28343314	1	1	2277	tags=23%, list=19%, signal=29%
KEGG_GNRH_SIGNALING_PATHWAY	KEGG_GNRH_SIGNALING_PATHWAY	Details ...	80	-0.27868375	-1.1321616	0.26476577	1	1	1236	tags=18%, list=10%, signal=19%
KEGG_LEUKOCYTE_TRANSENDOTHELIAL_MIGRATION	KEGG_LEUKOCYTE_TRANSENDOTHELIAL_MIGRATION	Details ...	91	-0.3089459	-1.0975411	0.36032388	1	1	2608	tags=32%, list=22%, signal=40%
KEGG_P53_SIGNALING_PATHWAY	KEGG_P53_SIGNALING_PATHWAY	Details ...	57	-0.3035104	-1.0970232	0.2923077	1	1	2465	tags=30%, list=21%, signal=37%
KEGG_CHEMOKINE_SIGNALING_PATHWAY	KEGG_CHEMOKINE_SIGNALING_PATHWAY	Details ...	131	-0.29365513	-1.0917131	0.3300199	1	1	2808	tags=33%, list=23%, signal=42%
KEGG_BASAL_TRANSCRIPTION_FACTORS	KEGG_BASAL_TRANSCRIPTION_FACTORS	Details ...	30	-0.34433705	-1.0866085	0.40613025	1	1	3327	tags=37%, list=28%, signal=51%
KEGG_EPITHELIAL_CELL_SIGNALING_IN_HELICOBACTER_PYLORI_INFECTION	KEGG_EPITHELIAL_CELL_SIGNALING_IN_HELICOBACTER_PYLORI_INFECTION	Details ...	57	-0.25813347	-1.0675446	0.3561644	1	1	2980	tags=40%, list=25%, signal=53%
KEGG_VEGF_SIGNALING_PATHWAY	KEGG_VEGF_SIGNALING_PATHWAY	Details ...	64	-0.27093202	-1.0654631	0.33261803	1	1	1338	tags=19%, list=11%, signal=21%
KEGG_NUCLEOTIDE_EXCISION_REPAIR	KEGG_NUCLEOTIDE_EXCISION_REPAIR		43	-0.2538988	-1.0515451	0.3493976	1	1	2297	tags=26%, list=19%, signal=32%
KEGG_CYTOKINE_CYTOKINE_RECEPTOR_INTERACTION	KEGG_CYTOKINE_CYTOKINE_RECEPTOR_INTERACTION		115	-0.28552696	-1.0511862	0.35214007	1	1	1841	tags=23%, list=15%, signal=26%
KEGG_CELL_ADHESION_MOLECULES_CAMS	KEGG_CELL_ADHESION_MOLECULES_CAMS		60	-0.2805837	-1.0502183	0.41584158	1	1	1460	tags=17%, list=12%, signal=19%
KEGG_T_CELL_RECEPTOR_SIGNALING_PATHWAY	KEGG_T_CELL_RECEPTOR_SIGNALING_PATHWAY		82	-0.2562088	-1.0456121	0.4228457	0.99398196	1	1890	tags=20%, list=16%, signal=23%
KEGG_OOCYTE_MEIOSIS	KEGG_OOCYTE_MEIOSIS		89	-0.26001287	-1.0359898	0.40831757	0.9837872	1	2659	tags=27%, list=22%, signal=34%
KEGG_NATURAL_KILLER_CELL_MEDIATED_CYTOTOXICITY	KEGG_NATURAL_KILLER_CELL_MEDIATED_CYTOTOXICITY		69	-0.27939817	-1.0215694	0.41095892	0.9871259	1	1840	tags=23%, list=15%, signal=27%
KEGG_LONG_TERM_POTENTIATION	KEGG_LONG_TERM_POTENTIATION		58	-0.26677585	-1.0166804	0.42857143	0.96668166	1	1236	tags=17%, list=10%, signal=19%
KEGG_UBIQUITIN_MEDIATED_PROTEOLYSIS	KEGG_UBIQUITIN_MEDIATED_PROTEOLYSIS		126	-0.23388587	-1.0103551	0.46653542	0.94682837	1	3023	tags=31%, list=25%, signal=41%
KEGG_PYRIMIDINE_METABOLISM	KEGG_PYRIMIDINE_METABOLISM		89	-0.26194122	-1.0089283	0.4878049	0.9188544	1	2680	tags=29%, list=22%, signal=37%
KEGG_VASOPRESSIN_REGULATED_WATER_REABSORPTION	KEGG_VASOPRESSIN_REGULATED_WATER_REABSORPTION		35	-0.2865989	-0.99689686	0.47302905	0.91955906	1	2871	tags=26%, list=24%, signal=34%
KEGG_NEUROTROPHIN_SIGNALING_PATHWAY	KEGG_NEUROTROPHIN_SIGNALING_PATHWAY		113	-0.22489972	-0.9923576	0.43286574	0.9024898	1	2875	tags=29%, list=24%, signal=38%
KEGG_GAP_JUNCTION	KEGG_GAP_JUNCTION		72	-0.26204795	-0.988652	0.46351084	0.8852078	1	1329	tags=17%, list=11%, signal=19%
KEGG_TGF_BETA_SIGNALING_PATHWAY	KEGG_TGF_BETA_SIGNALING_PATHWAY		68	-0.32624623	-0.9836827	0.49499	0.8708168	1	2907	tags=31%, list=24%, signal=41%
KEGG_ERBB_SIGNALING_PATHWAY	KEGG_ERBB_SIGNALING_PATHWAY		81	-0.24262176	-0.9667642	0.49372384	0.88619727	1	817	tags=11%, list=7%, signal=12%
KEGG_PROSTATE_CANCER	KEGG_PROSTATE_CANCER		82	-0.23707858	-0.95263183	0.527451	0.89730614	1	2405	tags=21%, list=20%, signal=26%
KEGG_REGULATION_OF_ACTIN_CYTOSKELETON	KEGG_REGULATION_OF_ACTIN_CYTOSKELETON		173	-0.24029626	-0.9488052	0.5091278	0.8803553	1	2324	tags=25%, list=19%, signal=31%
KEGG_PROTEASOME	KEGG_PROTEASOME		43	-0.33719176	-0.9316285	0.5395833	0.8984755	1	3926	tags=53%, list=33%, signal=79%
KEGG_COLORECTAL_CANCER	KEGG_COLORECTAL_CANCER		60	-0.24692407	-0.9272432	0.5441767	0.8859147	1	2907	tags=33%, list=24%, signal=44%
KEGG_CHRONIC_MYELOID_LEUKEMIA	KEGG_CHRONIC_MYELOID_LEUKEMIA		70	-0.23966657	-0.9257617	0.592955	0.8666316	1	2907	tags=27%, list=24%, signal=36%
KEGG_VASCULAR_SMOOTH_MUSCLE_CONTRACTION	KEGG_VASCULAR_SMOOTH_MUSCLE_CONTRACTION		87	-0.23859005	-0.91220105	0.5925926	0.87392795	1	1374	tags=18%, list=11%, signal=21%
KEGG_GLIOMA	KEGG_GLIOMA		59	-0.24659169	-0.90731275	0.527668	0.86517787	1	817	tags=10%, list=7%, signal=11%
KEGG_ECM_RECEPTOR_INTERACTION	KEGG_ECM_RECEPTOR_INTERACTION		65	-0.32087442	-0.88372296	0.5984252	0.89605415	1	1524	tags=23%, list=13%, signal=26%
KEGG_MELANOMA	KEGG_MELANOMA		54	-0.24727781	-0.8810721	0.60305345	0.88006115	1	1236	tags=13%, list=10%, signal=14%
KEGG_ANTIGEN_PROCESSING_AND_PRESENTATION	KEGG_ANTIGEN_PROCESSING_AND_PRESENTATION		33	-0.24359494	-0.8621939	0.66917294	0.89811224	1	2775	tags=30%, list=23%, signal=39%
KEGG_AXON_GUIDANCE	KEGG_AXON_GUIDANCE		109	-0.22860207	-0.84872	0.64344263	0.9081108	1	1637	tags=18%, list=14%, signal=21%
KEGG_B_CELL_RECEPTOR_SIGNALING_PATHWAY	KEGG_B_CELL_RECEPTOR_SIGNALING_PATHWAY		66	-0.22318846	-0.84405524	0.687251	0.8974289	1	1858	tags=17%, list=16%, signal=20%
KEGG_SPHINGOLIPID_METABOLISM	KEGG_SPHINGOLIPID_METABOLISM		33	-0.24273656	-0.84393454	0.7134503	0.87877595	1	2232	tags=27%, list=19%, signal=33%
KEGG_HEMATOPOIETIC_CELL_LINEAGE	KEGG_HEMATOPOIETIC_CELL_LINEAGE		33	-0.26071978	-0.8383558	0.6916996	0.87185	1	1006	tags=15%, list=8%, signal=16%
KEGG_PATHWAYS_IN_CANCER	KEGG_PATHWAYS_IN_CANCER		267	-0.1937677	-0.83030695	0.8062016	0.8674972	1	1887	tags=18%, list=16%, signal=20%
KEGG_BLADDER_CANCER	KEGG_BLADDER_CANCER		35	-0.22575921	-0.8205963	0.8047809	0.8707329	1	1805	tags=17%, list=15%, signal=20%
KEGG_VIRAL_MYOCARDITIS	KEGG_VIRAL_MYOCARDITIS		43	-0.25937203	-0.81466824	0.7058824	0.8638277	1	1720	tags=23%, list=14%, signal=27%
KEGG_FOCAL_ADHESION	KEGG_FOCAL_ADHESION		174	-0.22926971	-0.78977394	0.69762844	0.8918219	1	1887	tags=19%, list=16%, signal=22%
KEGG_GLUTATHIONE_METABOLISM	KEGG_GLUTATHIONE_METABOLISM		42	-0.25991118	-0.78202564	0.73652697	0.8858347	1	984	tags=12%, list=8%, signal=13%
KEGG_FC_EPSILON_RI_SIGNALING_PATHWAY	KEGG_FC_EPSILON_RI_SIGNALING_PATHWAY		62	-0.2103937	-0.77134115	0.7515528	0.8849953	1	1236	tags=15%, list=10%, signal=16%
KEGG_PANCREATIC_CANCER	KEGG_PANCREATIC_CANCER		67	-0.20456113	-0.73614705	0.8996139	0.92021644	1	1772	tags=18%, list=15%, signal=21%
KEGG_ADHERENS_JUNCTION	KEGG_ADHERENS_JUNCTION		70	-0.2272699	-0.7052055	0.8634538	0.9429898	1	2530	tags=26%, list=21%, signal=32%
KEGG_CELL_CYCLE	KEGG_CELL_CYCLE		111	-0.18069044	-0.6996301	0.91078067	0.9343112	1	2388	tags=19%, list=20%, signal=23%
KEGG_HEDGEHOG_SIGNALING_PATHWAY	KEGG_HEDGEHOG_SIGNALING_PATHWAY		33	-0.20457031	-0.6883825	0.93621397	0.9296508	1	1233	tags=15%, list=10%, signal=17%
KEGG_SMALL_CELL_LUNG_CANCER	KEGG_SMALL_CELL_LUNG_CANCER		77	-0.1846375	-0.6878031	0.8994083	0.9144504	1	1836	tags=16%, list=15%, signal=18%
KEGG_HUNTINGTONS_DISEASE	KEGG_HUNTINGTONS_DISEASE		143	-0.18821967	-0.59454554	0.8433735	0.968637	1	2392	tags=21%, list=20%, signal=26%
KEGG_SYSTEMIC_LUPUS_ERYTHEMATOSUS	KEGG_SYSTEMIC_LUPUS_ERYTHEMATOSUS		47	-0.2052906	-0.5697975	0.9262948	0.9635845	1	3507	tags=36%, list=29%, signal=51%
