## Supplementary material for "In vivo CRISPR screening identifies RNF20/40 as epigenetic regulators of cardiomyocyte maturation": supp_table7-Oligos

Oligos used in this study
Name	Sequence	Purpose/notes
gRNA oligo pool	GCAGATGGCTCTTTGTCCTAGGCTCTTCAACCGNNNNNNNNNNNNNNNNNNNNGTTGGAAGAGCGTCTTCTGACCGTCGC	14,664 oligos synthesized as a pool. Variable gRNA = NNN. After amplification library was digested with SapI (bold sites), and cloned into CASAAV vector (Addgene 132551).
LibAmp-F	CGTCAGTACAGATCGATTACCTACGGAGTAGACCTGACGCGATGACCTTAACGATAACAGGCAGATGGCTCTTTGTCCTA	Amplification of gRNA oligo pool
LibAmp-R	TTAGCTCGATAGCAGGACAGATCGTTACAGCTTAACTAGCCCAGCCTAGTGTGGATAACGGCGACGGTCAGAAGACGCTC	Amplification of gRNA oligo pool
TnT.titer-F	TCGGGATAAAAGCAGTCTGG	qPCR titer of AAV containing gallus TnT promoter
TnT.titer-R	CCCAAGCTATTGTGTGGCCT	qPCR titer of AAV containing gallus TnT promoter
gRNA.RT	TTTTCAAGTTGATAACGGAC	reverse transcription of gRNAs
gRNA.Adapter-F	AATGATACGGCGACCACCGAGATCTACACTCTTTCCCTACACGACGCTCTTCCGATCTAAGCAGTGGTATCAACGCAG	full length forward adapter, used in first and second round of amplification for gRNA amplicon-seq
gRNA.Adapt.R1-R	CTGGAGTTCAGACGTGTGCTCTTCCGATCTAAGTTGATAACGGACTAGCC	half of reverse adapter, used in first round of amplification for gRNA amplicon-seq
gRNA.Adapt.R2-R	CAAGCAGAAGACGGCATACGAGATNNNNNNGTGACTGGAGTTCAGACGT	second half of reverse adapter, used in second round of amplifcation for gRNA amplicon-seq. NNNNNN = variable multiplexing index.
