## Supplementary material for "In vivo CRISPR screening identifies RNF20/40 as epigenetic regulators of cardiomyocyte maturation": supp_table8-Antibodies

Antigen	Host	Vendor	Cat. #	Working Concentration	Application
Sarcomeric alpha actinin	Mouse	Abcam	ab9465	1:500	IF
Cav3	Rabbit	Life Technologies	PA1066	1:500	IF
Nppa	Rabbit	Abgent	AP8534A	1:500	IF
Nppa	Rabbit	Abgent	AP8534A	1:2000	Western
H2Bub1	Rabbit	Cell Signaling	5546	1:1000	Western
GAPDH	Rabbit	Santa Cruz	SC-25778	1:1000	Western
H2Bub1	Rabbit	Cell Signaling	5546	5ul + 90ul Dynabeads	ChIP
